# ATXN2 polyglutamine expansion impairs QKI-dependent alternative splicing and oligodendrocyte maintenance

**DOI:** 10.1101/2025.08.08.669189

**Authors:** Nesli-Ece Sen, Jaime Eugenin von Bernhardi, Jubril Olamide Adeyemi, Aleksandar Arsović, Júlia Canet-Pons, Antonio J. Miralles, Jana Key, Lorenzo Bina, Vincenzo Romano, Meike Fellenz, Matthias Pietzke, Melanie Halbach, Kay Seidel, Elif Fidan, Zeynep-Ece Kaya-Güleç, Luis E. Almaguer-Mederos, Lindsay A. Becker, Suzana Gispert, Aaron D. Gitler, Thomas Deller, Laurens W. J. Bosman, Chris I. De Zeeuw, David Meierhofer, Leda Dimou, Georg Auburger

## Abstract

**Background:** Polyglutamine (polyQ) tract expansion mutations in Ataxin-2 gene (*ATXN2*) are associated with neurodegenerative diseases spinocerebellar ataxia type 2 (SCA2) and amyotrophic lateral sclerosis (ALS), while the therapeutic reduction of ATXN2 confers strong health-/lifespan extension in models of both disorders. Although the involvement of ATXN2 in peripheral lipid metabolism has been elaborated in *Atxn2* knock-out mice, its impact on nervous system lipid maintenance and a potential influence on oligodendrocytes remains unexplored.

**Methods:** We examine the nervous tissue of an authentic ATXN2 polyQ expansion mouse model in terms of (i) gross morphology of the brain and differential glial affection via immunohistochemical analyses, (ii) spinocerebellar proteome profile via label-free mass spectroscopy and (iii) alternative splicing patterns of oligodendroglial transcripts via quantitative RT-PCR. Finally, electrophysiological recording of sensory response in cerebellar Purkinje cells was performed as a phenotypic measure of demyelination.

**Results:** We demonstrate a massive impairment in myelin maintenance due to ATXN2 polyQ expansion, affecting key oligodendroglial proteins accompanied by their splicing anomalies much earlier than disease manifestation. Oligodendroglial ATXN2 aggregates were documented for the first time in cerebellum, which sequestrated the RNA splicing factor Quaking (QKI). As an outcome of demyelination, our SCA2 model showed a significant delay in response to sensory stimuli.

**Conclusions:** Overall, we provide pioneer evidence of oligodendroglial proteotoxicity leading to myelin maintenance defects in an authentic mouse model of SCA2. Our findings suggest that not only neuronal metabolism, but also that of oligodendroglia depends on ATXN2 and is affected during the disease course. This novel aspect of ATXN2 pathomechanism sheds light on potential outcomes of its therapeutic manipulation, and makes it relevant also for demyelination syndromes next to SCA2 and other polyQ disorders.
