## Supplemental Table S1 for "ATXN2 polyglutamine expansion impairs QKI-dependent alternative splicing and oligodendrocyte maintenance"

### Sheet: SenAuburger_SuppTable1_Spinocer
AverageShortestPathLength	BetweennessCentrality	ClosenessCentrality	ClusteringCoefficient	Degree	degree.layout	diffusion_input	diffusion_output_heat	diffusion_output_rank	Eccentricity	EnrichmentMap::Colouring (Data Set 1)	EnrichmentMap::ES (Data Set 1)	EnrichmentMap::fdr_qvalue (Data Set 1)	EnrichmentMap::fwer_qvalue (Data Set 1)	EnrichmentMap::Genes	EnrichmentMap::GS_DESCR	EnrichmentMap::gs_size	EnrichmentMap::GS_Type	EnrichmentMap::Name	EnrichmentMap::NES (Data Set 1)	EnrichmentMap::pvalue (Data Set 1)	IsSingleNode	name	NeighborhoodConnectivity	NumberOfDirectedEdges	NumberOfUndirectedEdges	PartnerOfMultiEdgedNodePairs	Radiality	selected	SelfLoops	shared name	Stress	TopologicalCoefficient
1	0	1	0	1	1	0	0	18	1	1		1.99e-14		CORO1B|RALA|ACAD9|ACSF3|RHOT1|COPS6|ECHDC1|TIMM13|DYNLL2|GDPD1|CMPK2|ASPA|NMT1|GLUD1|ESD|NEFM|NEFL|EIF4A2|OSTF1|ISCU|GET4|CPS1|SCLY|CYB5R1|IVD|ACSS1|NAA15|ALAD|DNAJA1|UCHL1|GOLGA3|FSCN1|SLC6A11|ME3|EIF3C|RGS10|PRAF2|ABCB7|GSTA4|ATP1B3|RAB6B|FBXO2|TMED10|IQSEC3|SGTB|ATP8A1|MTMR7|ANLN|INPP5F|LGI3|ACBD6|KCNA1|TST|ATXN2|GNAI2|EIF2S3X|LYRM4|NDUFA8|TCEB2|RAB3GAP2|SOS1|SIRT2|RPL26|OSBPL1A|GNAI1|SERPINB1…	Cytoplasm	89	ENR	GO:0005737	1.37011	1.18e-17	FALSE	GO:0005737	1	0	1	0	1	FALSE	0	GO:0005737	0	0
1.66667	0	0.6	0	1	1	0	0	23	2	1		2.06e-08		FSCN1|RALA|RAP1A|NEFH|CNP|NEFM|NEFL|THY1|SEPT8|MAG|PLP1|UCHL1|SIRT2	Myelin sheath	13	ENR	GO:0043209	0.768613	3.65e-11	FALSE	GO:0043209	3	0	1	0	0.777778	FALSE	0	GO:0043209	0	0
1.66667	0	0.6	0	1	1	0	0	21	2	1		2.39e-07		SCN1A|RAP1A|PRNP|DYNLL2|NEFH|DGKE|DMTN|NEFM|NEFL|SEPT8|SV2C|ADAM22|GRIA3|SLC1A2|ADAM23|SLC6A11|RGS10|RAB6B|FBXO2|IQSEC3|ATP8A1|LGI3|KCNA1|GNAI2|SOS1|SIRT2|RPL26	Synapse	27	ENR	GO:0045202	0.66216	7.06e-10	FALSE	GO:0045202	3	0	1	0	0.777778	FALSE	0	GO:0045202	0	0
1	0	1	0	1	1	0	0	16	1	1		2.01e-06		OSBPL1A|CORO1B|GSS|FDPS|ECHDC1|PRNP|CNP|ASPA|DGKE|NMT1|CPNE1|TPT1|ESD|DMTN|THY1|RPS10|ISCU|GET4|UBL4|SCLY|NAA15|ALAD|DNAJA1|UCHL1|GOLGA3|FSCN1|RGS10|RAB6B|FBXO2|IQSEC3|SGTB|MTMR7|KCNA1|ATXN2|GNAI2|EIF2S3X|LYRM4|RAB3GAP2|SOS1|SIRT2|RPL26	Cytosol	41	ENR	GO:0005829	0.56968	7.1e-09	FALSE	GO:0005829	1	0	1	0	1	FALSE	0	GO:0005829	0	0
1	1	1	0	3	3	0	0	15	1	1		6.82e-06		FSCN1|SCN1A|RGS10|PRNP|NEFH|NEFM|NEFL|INPP5F|THY1|SEPT8|KCNA1|MAG|ADAM22|GRIA3|SLC1A2|UCHL1|SIRT2|RPL26	Axon	18	ENR	GO:0030424	0.516622	2.82e-08	FALSE	GO:0030424	1	0	3	0	1	FALSE	0	GO:0030424	6	0
1.5	0	0.666667	0	1	1	0	0	17	2	0.999998		0.00018		ME3|ACAD9|ACSF3|RHOT1|FDPS|ABCB7|GSTA4|TIMM13|PRNP|NEFH|CNP|CMPK2|GLUD1|ISCU|AGPAT5|TST|CPS1|CYB5R1|IVD|LYRM4|ACSS1|NDUFA8|DNAJA1|SIRT2	Mitochondrion	24	ENR	GO:0005739	0.374473	1.62e-06	FALSE	GO:0005739	2	0	1	0	0.75	FALSE	0	GO:0005739	0	0
0	0	0	0	0		1	1	12	0	0.999997		0.00031		NEFM|NEFL|NEFH	Postsynaptic intermediate filament cytoskeleton	3	ENR	GO:0099160	0.350864	3.27e-06	TRUE	GO:0099160	0	0	0	0	Infinity	FALSE	0	GO:0099160	0	0
0	0	0	0	0		1	1	11	0	0.999997		0.00031		THY1|SCN1A|KCNA1|MAG|SLC1A2|SIRT2	Main axon	6	ENR	GO:0044304	0.350864	3.07e-06	TRUE	GO:0044304	0	0	0	0	Infinity	FALSE	0	GO:0044304	0	0
0	0	0	0	0		1	1	1	0	0.999995		0.00047		GET4|UBL4|SGTB	ER membrane insertion complex	3	ENR	GO:0072379	0.33279	5.22e-06	TRUE	GO:0072379	0	0	0	0	Infinity	FALSE	0	GO:0072379	0	0
0	0	0	0	0		1	1	10	0	0.999977		0.0017		SLC6A11|SCN1A|KCNA1|GRIA3|SLC1A2|ADAM23	Integral component of presynaptic membrane	6	ENR	GO:0099056	0.276955	2.26e-05	TRUE	GO:0099056	0	0	0	0	Infinity	FALSE	0	GO:0099056	0	0
1.66667	0	0.6	0	1	1	0	0	22	2	0.999956		0.003		SCN1A|RGS10|NEFH|SEZ6L2|NEFM|INPP5F|THY1|KCNA1|GRIA3|SOS1|UCHL1|SIRT2|DPP6	Neuronal cell body	13	ENR	GO:0043025	0.252288	4.39e-05	FALSE	GO:0043025	3	0	1	0	0.777778	FALSE	0	GO:0043025	0	0
0	0	0	0	0		1	1	14	0	0.99985		0.0079		NEFM|PRNP|DYNLL2|NEFH|ADAM22|IQSEC3|GRIA3|SOS1|DMTN	Postsynaptic density	9	ENR	GO:0014069	0.210237	0.00015	TRUE	GO:0014069	0	0	0	0	Infinity	FALSE	0	GO:0014069	0	0
0	0	0	0	0		1	1	6	0	0.99979		0.0101		ME3|ISCU|TST|FDPS|CPS1|IVD|ACSS1|GLUD1	Mitochondrial matrix	8	ENR	GO:0005759	0.199568	0.00021	TRUE	GO:0005759	0	0	0	0	Infinity	FALSE	0	GO:0005759	0	0
1	1	1	0	2	2	0	0	19	1	0.99978		0.0103		ACAD9|RHOT1|TST|CPS1|ABCB7|TIMM13|PRNP|IVD|NDUFA8|CNP|GLUD1	Mitochondrial membrane	11	ENR	GO:0031966	0.198716	0.00022	FALSE	GO:0031966	1	0	2	0	1	FALSE	0	GO:0031966	2	0
0	0	0	0	0		1	1	9	0	0.99947		0.0211		RGS10|KCNA1|PRNP|GRIA3|UCHL1|RPL26	Neuron projection terminus	6	ENR	GO:0044306	0.167572	0.00053	TRUE	GO:0044306	0	0	0	0	Infinity	FALSE	0	GO:0044306	0	0
0	0	0	0	0		1	1	7	0	0.99942		0.0222		MAG|CNP	Myelin sheath adaxonal region	2	ENR	GO:0035749	0.165365	0.00058	TRUE	GO:0035749	0	0	0	0	Infinity	FALSE	0	GO:0035749	0	0
0	0	0	0	0		1	1	2	0	0.99942		0.0222		KCNA1|RAP1A|DYNLL2|ADAM22|GRIA3|DGKE|SLC1A2|SIRT2|ADAM23	Glutamatergic synapse	9	ENR	GO:0098978	0.165365	0.00058	TRUE	GO:0098978	0	0	0	0	Infinity	FALSE	0	GO:0098978	0	0
0	0	0	0	0		1	1	8	0	0.99921		0.0272		FSCN1|INPP5F|THY1|ACAD9|RGS10|KCNA1|GNAI2|PRNP|FBXO2|GRIA3|SLC1A2	Dendrite	11	ENR	GO:0030425	0.156543	0.00079	TRUE	GO:0030425	0	0	0	0	Infinity	FALSE	0	GO:0030425	0	0
0	0	0	0	0		1	1	5	0	0.99925		0.0272		NEFM|CORO1B|NEFL|DYNLL2|NEFH|TUBA4A|CNP|SIRT2|TPT1|DMTN	Polymeric cytoskeletal fiber	10	ENR	GO:0099513	0.156543	0.00075	TRUE	GO:0099513	0	0	0	0	Infinity	FALSE	0	GO:0099513	0	0
0	0	0	0	0		1	1	0	0	0.99926		0.0272		CORO1B|GNAI1|RALA|SCN1A|RAP1A|PRNP|CNP|SEZ6L2|NMT1|CPNE1|DMTN|THY1|SEPT8|MAG|PLP1|ADAM22|GRIA3|SLC1A2|UCHL1|ADAM23|DPP6|FSCN1|ENPP6|SLC6A11|PLXNB1|ATP1B3|TMED10|IQSEC3|ATP8A1|ANLN|INPP5F|KCNA1|GNAI2|RAB3GAP2|SOS1|SIRT2	Cell periphery	36	ENR	GO:0071944	0.156543	0.00074	TRUE	GO:0071944	0	0	0	0	Infinity	FALSE	0	GO:0071944	0	0
1.5	0	0.666667	0	1	1	0	0	20	2	0.99911		0.0291		RALA|ACAD9|RHOT1|TIMM13|PRNP|GDPD1|CNP|SEZ6L2|CPNE1|GLUD1|DMTN|SEPT8|AGPAT5|CPS1|SV2C|IVD|UCHL1|GOLGA3|PRAF2|ABCB7|RAB6B|FBXO2|TMED10|ATP8A1|TST|NDUFA8	Organelle membrane	26	ENR	GO:0031090	0.153611	0.00089	FALSE	GO:0031090	2	0	1	0	0.75	FALSE	0	GO:0031090	0	0
0	0	0	0	0		1	1	3	0	0.9989		0.0353		CNP|SIRT2	Myelin sheath abaxonal region	2	ENR	GO:0035748	0.145223	0.0011	TRUE	GO:0035748	0	0	0	0	Infinity	FALSE	0	GO:0035748	0	0
0	0	0	0	0		1	1	13	0	0.9987		0.0414		KCNA1|SIRT2	Juxtaparanode region of axon	2	ENR	GO:0044224	0.1383	0.0013	TRUE	GO:0044224	0	0	0	0	Infinity	FALSE	0	GO:0044224	0	0
0	0	0	0	0		1	1	4	0	0.9984		0.0476		ANLN|GNAI1|RALA|GNAI2|SIRT2	Midbody	5	ENR	GO:0030496	0.132239	0.0016	TRUE	GO:0030496	0	0	0	0	Infinity	FALSE	0	GO:0030496	0	0
